# RNA degradation analysis reveals ribosome dynamics in complex microbiome samples

**DOI:** 10.1101/2021.04.08.439066

**Authors:** Susanne Huch, Lilit Nersisyan, Maria Ropat, Donal Barret, Jing Wang, Jaime Huerta-Cepas, Wu Wei, Lars M Steinmetz, Lars Engstrand, Vicent Pelechano

## Abstract

Post-transcriptional regulation is essential for life, yet we are currently unable to investigate its role in complex microbiome samples. Here we discover that co-translational mRNA degradation, where the degradation machinery follows the last translating ribosome, is conserved across prokaryotes. By investigating 5’P mRNA decay intermediates, we obtain *in vivo* ribosome protection information that allows the study of codon and gene specific ribosome stalling in response to stress and drug treatment at single nucleotide resolution. We use this approach to investigate *in vivo* species-specific ribosome footprints of clinical and environmental microbiomes and show for the first time that ribosome protection patterns can be used to phenotype microbiome perturbations. Our work paves the way for the study of the metatranslatome, and enables the investigation of fast, species-specific, post-transcriptional responses to environmental and chemical perturbations in unculturable microbial communities.
