## Supplementary material for "RNA degradation analysis reveals ribosome dynamics in complex microbiome samples": Table S2

### Sheet: Sheet1
Name	Source	Species	Condition	Biological replicates	Protocol
bamy_cam	Liquid culture of Bacillus amyloliquefaciens.	Bacillus amyloliquefaciens	100µg/ml Chloramphenicol for 5 minutes at 37˚C	2	Standard 5PSeq,
bamy_ctr	Liquid culture of Bacillus amyloliquefaciens.	Bacillus amyloliquefaciens	Untreated	3	Standard 5PSeq
bamy_frag	Liquid culture of Bacillus amyloliquefaciens.	Bacillus amyloliquefaciens	Untreated	3	random fragmented ( 5PSeq)
ecol_cam	Liquid culture of DH5α (Invitrogen cat-no.18265017.	Escherichia coli	100µg/ml Chloramphenicol for 5 minutes at 37˚C	3	Standard 5PSeq
ecol_ctr1	Liquid culture of DH5α (Invitrogen cat-no.18265017.	Escherichia coli	Untreated	3	Standard 5PSeq
ecol_frag	Liquid culture of DH5α (Invitrogen cat-no.18265017.	Escherichia coli	Untreated	3	random fragmented ( 5PSeq)
lpla_cam	Liquid culture of Lactobacillus plantarum (ATCC 8014.	Lactobacillus plantarum	100µg/ml Chloramphenicol for 5 minutes at 37˚C	1	Standard 5PSeq
lpla_ctr	Liquid culture of Lactobacillus plantarum (ATCC 8014.	Lactobacillus plantarum	Untreated	5	Standard 5PSeq
lpla_frag	Liquid culture of Lactobacillus plantarum (ATCC 8014.	Lactobacillus plantarum	Untreated	2	random fragmented ( 5PSeq)
lpla_hs	Liquid culture of Lactobacillus plantarum (ATCC 8014.	Lactobacillus plantarum	Heat shock at 60˚C for 10 minutes	2	Standard 5PSeq
lpla_mup	Liquid culture of Lactobacillus plantarum (ATCC 8014.	Lactobacillus plantarum	65µg/ml Mupirocin for 10 minutes at 37˚C	3	Standard 5PSeq
lpla_starv	Liquid culture of Lactobacillus plantarum (ATCC 8014.	Lactobacillus plantarum	Low nutrient: switch from rich media to low nutrient media using 0.5xLB for 15 minutes	3	Standard 5PSeq
lpla_stat	Liquid culture of Lactobacillus plantarum (ATCC 8014.	Lactobacillus plantarum	Stationary growth phase 27hours post-inoculation	3	Standard 5PSeq
lreu_cam	Liquid culture of Lactobacillus reuteri (DSM17938.	Lactobacillus reuteri	100µg/ml Chloramphenicol incubated for 5 minutes at 37˚C	3	Standard 5PSeq
lreu_ctr	Liquid culture of Lactobacillus reuteri (DSM17938.	Lactobacillus reuteri	Untreated	2	Standard 5PSeq
lreu_frag	Liquid culture of Lactobacillus reuteri (DSM17938.	Lactobacillus reuteri	Untreated	2	Standard 5PSeq
lreu_mup	Liquid culture of Lactobacillus reuteri (DSM17938.	Lactobacillus reuteri	65µg/ml Mupirocin incubated for 10 minutes at 37˚C	3	Standard 5PSeq
lreu-100x-lpla-1x_ctr-mup	Individual Liquid culture of Lactobacillus plantarum (ATCC 8014) and Lactobacillus reuteri (DSM17938.	Lactobacillus reuteri, Lactobacillus plantarum	Untreated/65µg/ml Mupirocin incubated for 5 minutes at 37˚C	1 (1:100)	Standard 5PSeq
lreu-10x-lpla-1x_ctr-mup	Individual Liquid culture of Lactobacillus plantarum (ATCC 8014) and Lactobacillus reuteri (DSM17938.	Lactobacillus reuteri, Lactobacillus plantarum	Untreated/65µg/ml Mupirocin incubated for 5 minutes at 37˚	1 (1:10)	Standard 5PSeq
lreu-1x-lpla-1x_ctr-mup	Individual Liquid culture of Lactobacillus plantarum (ATCC 8014) and Lactobacillus reuteri (DSM17938.	Lactobacillus reuteri, Lactobacillus plantarum	Untreated/65µg/ml Mupirocin incubated for 5 minutes at 37˚	1 (1:1)	Standard 5PSeq
lreu-10000x-lpla-1x_ctr-mup	Individual Liquid culture of Lactobacillus plantarum (ATCC 8014) and Lactobacillus reuteri (DSM17938.	Lactobacillus reuteri, Lactobacillus plantarum	Untreated/65µg/ml Mupirocin incubated for 5 minutes at 37˚	1 (1:10000)	Standard 5PSeq, RNA rP5_RND oligo for RNA ligation
lreu-1000x-lpla-1x_ctr-mup	Individual Liquid culture of Lactobacillus plantarum (ATCC 8014) and Lactobacillus reuteri (DSM17938.	Lactobacillus reuteri, Lactobacillus plantarum	Untreated/65µg/ml Mupirocin incubated for 5 minutes at 37˚	1 (1:1000)	Standard 5PSeq, RNA rP5_RND oligo for RNA ligation
bsub-str168_ctr	Liquid culture of Bacillus subtilis 168 trpC2.	Bacillus subtilis	Untreated	3	Standard 5PSeq, RNA rP5_RND oligo for RNA ligation
bsub-str168_cam	Liquid culture of Bacillus subtilis 168 trpC2.	Bacillus subtilis	100µg/ml Chloramphenicol incubated for 5 minutes at 37˚C	3	Standard 5PSeq,RNA rP5_RND oligo for RNA ligation
bsub-str168_frag	Liquid culture of Bacillus subtilis 168 trpC2.	Bacillus subtilis	Untreated	3	random fragmented ( Standard 5PSeq), RNA rP5_RND oligo for RNA ligation
bsub-str168_ctr	Liquid culture of Bacillus subtilis 168 trpC2.	Bacillus subtilis	Untreated	3	HT-5PSeq
bsub-str168_saltstress	Liquid culture of Bacillus subtilis 168 trpC2.	Bacillus subtilis	Salt stress, 1M NaCl for 10 minutes	3	HT-5PSeq
bsub-str168_stat-24	Liquid culture of Bacillus subtilis 168 trpC2.	Bacillus subtilis	Stationary growth phase 24 hours post-inoculation	3	HT-5PSeq
bsub-str168_stat-48	Liquid culture of Bacillus subtilis 168 trpC2.	Bacillus subtilis	Stationary growth phase 48 hours post-inoculation	3	HT-5PSeq
bsub-str168_stat-d8	Liquid culture of Bacillus subtilis 168 trpC2.	Bacillus subtilis	Stationary growth phase 8 days post-inoculation	3	HT-5PSeq
Monosome fraction bsub-str168_cam	Liquid culture of Bacillus subtilis 168 trpC2.	Bacillus subtilis	100µg/ml Chloramphenicol for 5 minutes at 4˚C	3	HT-5PSeq
Polyribosome fraction bsub-str168_cam	Liquid culture of Bacillus subtilis 168 trpC2.	Bacillus subtilis	100µg/ml Chloramphenicol for 5 minutes at 4˚C	3	HT-5PSeq
cvib_ctr	Liquid culture of Caulobacter crescentus NA1000.	Caulobacter vibrioides	Untreated	2	Standard 5PSeq, RNA rP5_RND oligo for RNA ligation
spcc-6803_ctr	Liquid culture of Synechocystis sp. PCC6803.	Synechocystis sp. PCC 6803	Untreated	1	Standard 5PSeq, RNA rP5_RND oligo for RNA ligation
MOCKzymoBiomics	Cell sudspension containing mixture of ten inactivated microorganisms (ZymoBIOMICS Microbial Community Standard, cat-no D6300, lot-no ZRC 190633) .	Bacillus subtilis, Listeria monocytogenes, Staphylococcus aureus, Enterococcus faecalis, Lactobacillus fermentum, Salmonella enterica, Escherichia coli, Pseudomonas aeruginosa,	N/A	3 (Technical Replicates)	Standard 5PSeq, HT-5PSeq
comp_ctr	Compost collected in Sundbyberg, Stockholm	Compost	Untreated	2 (Technical replicates)	HT-5PSeq
Fecal_sample	Patient	Fecal Microbes	Untreated	2 (Technical replicates)	HT-5PSeq
Vaginal_swab1	Patient_1	Vaginal Microbes	Untreated	1	Standard 5PSeq, RNA rP5_RND oligo for RNA ligation
Vaginal_swab2	Patient_2	Vaginal Microbes	Untreated	1	Standard 5PSeq, RNA rP5_RND oligo for RNA ligation
Vaginal_swab3	Patient_3	Vaginal Microbes	Untreated	1	Standard 5PSeq, RNA rP5_RND oligo for RNA ligation
Vaginal_swab4	Patient_4	Vaginal Microbes	Untreated	1	Standard 5PSeq, RNA rP5_RND oligo for RNA ligation
Vaginal_swab5	Patient_5	Vaginal Microbes	Untreated	1	Standard 5PSeq, RNA rP5_RND oligo for RNA ligation
Vaginal_swab6	Patient_6	Vaginal Microbes	Untreated	1	Standard 5PSeq, RNA rP5_RND oligo for RNA ligation
Vaginal_swab7	Patient_7	Vaginal Microbes	Untreated	1	Standard 5PSeq, RNA rP5_RND oligo for RNA ligation
Vaginal_swab8	Patient_8	Vaginal Microbes	Untreated	1	Standard 5PSeq, RNA rP5_RND oligo for RNA ligation
