## Supplementary material for "RNA degradation analysis reveals ribosome dynamics in complex microbiome samples": Table S3

### Sheet: Sheet1
Decrases in ribosome pausing at the second nucleotide of each codon upon high salt stress in Bacillus subtilis (subsp. subtilis 168).
Shown are genes with negative change in the second nucleotide (diff_F1) compared to untreated samples with q value less than 0.05. The topmost gene is involved in iron-sulfur cluster assembly (highlighted in orange). The genes involved in cell wall organization and teichoic acid biosynthesis (highlighted in green) are driving gene-set entrichment scores for those GO biological processes.
Gene	diff_F1	q_value	Gene names	Protein name	GO:BP
BSU32220	-0.12465	9.03534e-43	yutI BSU32220	Putative nitrogen fixation protein YutI	iron-sulfur cluster assembly [GO:0016226]; nitrogen fixation [GO:0009399]; protein maturation by iron-sulfur cluster transfer [GO:0097428]
BSU14010	-0.111375	0.0127295	cheV BSU14010	Chemotaxis protein CheV	chemotaxis [GO:0006935]; phosphorelay signal transduction system [GO:0000160]
BSU00030	-0.100094	0.0241647	rlbA yaaA BSU00030	Probable ribosome maturation protein RlbA	ribosome biogenesis [GO:0042254]
BSU38140	-0.0942131	0.0326291	qoxD BSU38140 ipa-40d	Quinol oxidase subunit 4 (EC 1.10.3.-) (Quinol oxidase aa3-600, subunit QoxD) (Quinol oxidase polypeptide IV)	aerobic electron transport chain [GO:0019646]; aerobic respiration [GO:0009060]; ATP synthesis coupled electron transport [GO:0042773]; electron transport coupled proton transport [GO:0015990]
BSU40420	-0.0827085	1.03411e-10	purA BSU40420	Adenylosuccinate synthetase (AMPSase) (AdSS) (EC 6.3.4.4) (IMP--aspartate ligase)	'de novo' AMP biosynthetic process [GO:0044208]; IMP metabolic process [GO:0046040]
BSU29480	-0.0824156	0.0147598	ytxK ythI BSU29480	Uncharacterized protein YtxK	DNA methylation [GO:0006306]
BSU28190	-0.0823977	0.00256379	engB ysxC BSU28190	Probable GTP-binding protein EngB	division septum assembly [GO:0000917]
BSU14000	-0.0819008	0.000522895	dapX patA uat BSU14000	Probable N-acetyl-LL-diaminopimelate aminotransferase (EC 2.6.1.-) (Putative aminotransferase A)	diaminopimelate biosynthetic process [GO:0019877]; lysine biosynthetic process via diaminopimelate [GO:0009089]
BSU19630	-0.0763557	5.71975e-09	deoD punB BSU19630	Purine nucleoside phosphorylase DeoD-type (PNP) (EC 2.4.2.1) (Purine nucleoside phosphorylase II) (PU-NPase II)	purine nucleoside metabolic process [GO:0042278]
BSU15460	-0.0721429	0.00197642	ylyB ylmL BSU15460	Uncharacterized RNA pseudouridine synthase YlyB (EC 5.4.99.-) (RNA pseudouridylate synthase) (RNA-uridine isomerase)	enzyme-directed rRNA pseudouridine synthesis [GO:0000455]; RNA modification [GO:0009451]
BSU24270	-0.0719214	9.98705e-10	dxs yqiE BSU24270	1-deoxy-D-xylulose-5-phosphate synthase (EC 2.2.1.7) (1-deoxyxylulose-5-phosphate synthase) (DXP synthase) (DXPS)	1-deoxy-D-xylulose 5-phosphate biosynthetic process [GO:0052865]; isopentenyl diphosphate biosynthetic process, methylerythritol 4-phosphate pathway [GO:0019288]; terpenoid biosynthetic process [GO:0016114]; thiamine biosynthetic process [GO:0009228]
BSU35720	-0.0718381	1.81771e-10	tagF rodC tag3 BSU35720	Teichoic acid poly(glycerol phosphate) polymerase (EC 2.7.8.12) (CDP-glycerol:poly(glycerophosphate) glycerophosphotransferase) (CGPTase) (Major teichoic acid biosynthesis protein F) (Poly(glycerol phosphate) polymerase) (Tag polymerase)	cell wall organization [GO:0071555]; teichoic acid biosynthetic process [GO:0019350]
BSU00370	-0.0694342	0.014832	abrB cpsX BSU00370	Transition state regulatory protein AbrB	negative regulation of transcription, DNA-templated [GO:0045892]; regulation of sporulation [GO:0043937]; sporulation resulting in formation of a cellular spore [GO:0030435]
BSU18070	-0.0672544	0.0161647	plsY yneS BSU18070	Glycerol-3-phosphate acyltransferase (Acyl-PO4 G3P acyltransferase) (Acyl-phosphate--glycerol-3-phosphate acyltransferase) (G3P acyltransferase) (GPAT) (EC 2.3.1.275) (Lysophosphatidic acid synthase) (LPA synthase)	phospholipid biosynthetic process [GO:0008654]
BSU35620	-0.0653429	0.00548468	lytC cwlB BSU35620	N-acetylmuramoyl-L-alanine amidase LytC (EC 3.5.1.28) (Cell wall-associated polypeptide CWBP49) (CWBP49) (Major autolysin) (Vegetative cell wall hydrolase LytC)	cell wall organization [GO:0071555]; peptidoglycan catabolic process [GO:0009253]
BSU35670	-0.0651376	4.04058e-15	gtaB BSU35670	UTP--glucose-1-phosphate uridylyltransferase (EC 2.7.7.9) (Alpha-D-glucosyl-1-phosphate uridylyltransferase) (General stress protein 33) (GSP33) (UDP-glucose pyrophosphorylase) (UDPGP) (Uridine diphosphoglucose pyrophosphorylase)	enterobacterial common antigen biosynthetic process [GO:0009246]; UDP-glucose metabolic process [GO:0006011]
BSU00710	-0.0646183	0.000294454	hslO yacC BSU00710	33 kDa chaperonin (Heat shock protein 33 homolog) (HSP33)	protein refolding [GO:0042026]
BSU35740	-0.0607368	8.75055e-09	tagD BSU35740	Glycerol-3-phosphate cytidylyltransferase (GCT) (GCTase) (Gro-PCT) (EC 2.7.7.39) (CDP-glycerol pyrophosphorylase) (Teichoic acid biosynthesis protein D)	cell wall organization [GO:0071555]; teichoic acid biosynthetic process [GO:0019350]
BSU00190	-0.0604696	1.70632e-11	dnaX dnaH BSU00190	DNA polymerase III subunit gamma/tau (EC 2.7.7.7)	DNA-dependent DNA replication [GO:0006261]
BSU11420	-0.057755	0.00862648	trpS BSU11420	Tryptophan--tRNA ligase (EC 6.1.1.2) (Tryptophanyl-tRNA synthetase) (TrpRS)	tryptophanyl-tRNA aminoacylation [GO:0006436]
BSU23920	-0.0564174	0.0231457	yqjD BSU23920	Putative propionyl-CoA carboxylase beta chain (PCCase) (EC 6.4.1.3) (Propanoyl-CoA:carbon dioxide ligase)	fatty acid biosynthetic process [GO:0006633]
BSU00100	-0.0541415	2.8823e-14	dacA BSU00100	D-alanyl-D-alanine carboxypeptidase DacA (CPase) (DD-carboxypeptidase) (DD-peptidase) (EC 3.4.16.4) (Penicillin-binding protein 5) (PBP-5)	cell wall organization [GO:0071555]; peptidoglycan biosynthetic process [GO:0009252]; regulation of cell shape [GO:0008360]
BSU35300	-0.0538555	7.02949e-17	secA div+ BSU35300	Protein translocase subunit SecA	intracellular protein transmembrane transport [GO:0065002]; protein import [GO:0017038]; protein targeting [GO:0006605]; protein transport by the Sec complex [GO:0043952]
BSU00860	-0.0527618	8.31223e-18	clpC mecB BSU00860	Negative regulator of genetic competence ClpC/MecB	establishment of competence for transformation [GO:0030420]; protein metabolic process [GO:0019538]
BSU14530	-0.0526561	1.08833e-21	rnjA ykqC BSU14530	Ribonuclease J1 (RNase J1) (EC 3.1.-.-)	mRNA processing [GO:0006397]; rRNA processing [GO:0006364]
BSU35730	-0.0509595	7.04654e-06	tagE gtaA rodD BSU35730	Poly(glycerol-phosphate) alpha-glucosyltransferase (EC 2.4.1.52) (Major teichoic acid biosynthesis protein E)	cell wall organization [GO:0071555]; teichoic acid biosynthetic process [GO:0019350]
BSU22600	-0.0496878	0.000247241	aroA aroE BSU22600	3-phosphoshikimate 1-carboxyvinyltransferase (EC 2.5.1.19) (5-enolpyruvylshikimate-3-phosphate synthase) (EPSP synthase) (EPSPS)	aromatic amino acid family biosynthetic process [GO:0009073]; chorismate biosynthetic process [GO:0009423]
BSU00010	-0.0485066	0.000439969	dnaA dnaH BSU00010	Chromosomal replication initiator protein DnaA	DNA replication [GO:0006260]; DNA replication initiation [GO:0006270]; regulation of DNA replication [GO:0006275]
BSU40500	-0.0481954	0.000451397	rplI BSU40500	50S ribosomal protein L9 (BL17)	translation [GO:0006412]
BSU15130	-0.047792	0.00743244	mraZ yllB BSU15130	Transcriptional regulator MraZ	negative regulation of DNA-templated transcription, initiation [GO:2000143]
BSU15290	-0.0473083	9.54867e-07	ftsZ BSU15290	Cell division protein FtsZ	cell division [GO:0051301]; division septum assembly [GO:0000917]; FtsZ-dependent cytokinesis [GO:0043093]; protein polymerization [GO:0051258]
BSU01090	-0.0471736	2.49498e-118	rplGB ybaB ybxF BSU01090	Ribosome-associated protein L7Ae-like	translation [GO:0006412]
BSU31390	-0.0470912	1.02185e-08	yugI BSU31390	General stress protein 13 (GSP13)	translation [GO:0006412]
BSU00920	-0.046846	1.23136e-09	gltX BSU00920	Glutamate--tRNA ligase (EC 6.1.1.17) (Glutamyl-tRNA synthetase) (GluRS)	glutamyl-tRNA aminoacylation [GO:0006424]
BSU35750	-0.0468261	0.0406706	tagA BSU35750	N-acetylglucosaminyldiphosphoundecaprenol N-acetyl-beta-D-mannosaminyltransferase (EC 2.4.1.187) (Major teichoic acid biosynthesis protein A) (N-acetylmannosaminyltransferase) (UDP-N-acetylmannosamine transferase) (UDP-N-acetylmannosamine:N-acetylglucosaminyl pyrophosphorylundecaprenol N-acetylmannosaminyltransferase)	cell wall organization [GO:0071555]; teichoic acid biosynthetic process [GO:0019350]
BSU27520	-0.0465513	0.00270877	cymR yrzC BSU27520	HTH-type transcriptional regulator CymR (Cysteine metabolism repressor)	protein heterooligomerization [GO:0051291]; protein homotetramerization [GO:0051289]; regulation of transcription, DNA-templated [GO:0006355]
BSU03982	-0.0456376	0.0178848	mtlF BSU03982 BSU03980	Mannitol-specific phosphotransferase enzyme IIA component (EIIA) (EIII) (PTS system mannitol-specific EIIA component)	phosphoenolpyruvate-dependent sugar phosphotransferase system [GO:0009401]
BSU27620	-0.0444855	2.60713e-23	recJ yrvE BSU27620	Single-stranded-DNA-specific exonuclease RecJ (EC 3.1.-.-)	DNA recombination [GO:0006310]; DNA repair [GO:0006281]
BSU25290	-0.0421235	0.00548468	era bex yqfH BSU25290	GTPase Era (Bex protein)	negative regulation of DNA-dependent DNA replication initiation [GO:0032297]; positive regulation of cell division [GO:0051781]; ribosomal small subunit assembly [GO:0000028]
BSU01440	-0.0407162	6.04871e-06	rplQ BSU01440	50S ribosomal protein L17 (BL15) (BL21)	translation [GO:0006412]
BSU01400	-0.040714	2.40401e-05	rpmJ BSU01400	50S ribosomal protein L36 (BL38) (Ribosomal protein B) (Ribosomal protein II)	translation [GO:0006412]
BSU00090	-0.0406181	2.27309e-13	guaB gnaB BSU00090	Inosine-5'-monophosphate dehydrogenase (IMP dehydrogenase) (IMPD) (IMPDH) (EC 1.1.1.205) (Superoxide-inducible protein 12) (SOI12)	GMP biosynthetic process [GO:0006177]; GTP biosynthetic process [GO:0006183]
BSU01070	-0.0404603	2.0235e-13	rpoB crsE rfm BSU01070	DNA-directed RNA polymerase subunit beta (RNAP subunit beta) (EC 2.7.7.6) (RNA polymerase subunit beta) (Transcriptase subunit beta)	response to antibiotic [GO:0046677]; transcription, DNA-templated [GO:0006351]
BSU00400	-0.0402296	0.000397598	yabE BSU00400	Uncharacterized protein YabE	peptidoglycan turnover [GO:0009254]
BSU00480	-0.0401423	0.0116683	yabJ BSU00480	2-iminobutanoate/2-iminopropanoate deaminase (EC 3.5.99.10) (Enamine/imine deaminase)	2-oxobutyrate biosynthetic process [GO:0046360]; isoleucine biosynthetic process [GO:0009097]; response to toxic substance [GO:0009636]
BSU35400	-0.0399811	0.0161074	flgL yviD BSU35400	Flagellar hook-associated protein 3 (HAP3)	bacterial-type flagellum-dependent cell motility [GO:0071973]
BSU27280	-0.0398737	0.00421772	yrrT BSU27280	Uncharacterized methyltransferase YrrT (EC 2.1.1.-)	rRNA methylation [GO:0031167]
BSU34800	-0.0397443	6.44926e-30	cwlO yvcE yzkA BSU34800	Peptidoglycan DL-endopeptidase CwlO (EC 3.4.-.-) (D-gamma-glutamyl-meso-diaminopimelyl DL-endopeptidase) (PSPA2)	cell wall organization [GO:0071555]
BSU06090	-0.0394415	0.008787	ydiR BSU06090	Type-2 restriction enzyme BsuMI component YdiR (R.BsuM) (R.BsuMI) (EC 3.1.21.4) (Endonuclease BsuMI component YdiR) (Type II restriction enzyme BsuMI component YdiR)	DNA restriction-modification system [GO:0009307]
BSU27500	-0.0393679	0.0383971	mnmA trmU yrrA BSU27500	tRNA-specific 2-thiouridylase MnmA (EC 2.8.1.13)	tRNA wobble position uridine thiolation [GO:0002143]
BSU29750	-0.0393667	0.021482	aroA BSU29750	Protein AroA(G) [Includes: Phospho-2-dehydro-3-deoxyheptonate aldolase (EC 2.5.1.54) (3-deoxy-D-arabino-heptulosonate 7-phosphate synthase) (DAHP synthase) (Phospho-2-keto-3-deoxyheptonate aldolase); Chorismate mutase (EC 5.4.99.5)]	aromatic amino acid family biosynthetic process [GO:0009073]; chorismate biosynthetic process [GO:0009423]
BSU01260	-0.039311	2.78369e-20	rplN BSU01260	50S ribosomal protein L14	translation [GO:0006412]
BSU37230	-0.0385996	0.0204359	ywjA BSU37230	Uncharacterized ABC transporter ATP-binding protein YwjA	transmembrane transport [GO:0055085]
BSU17010	-0.0384622	1.12012e-11	miaB ymcB BSU17010	tRNA-2-methylthio-N(6)-dimethylallyladenosine synthase (EC 2.8.4.3) ((Dimethylallyl)adenosine tRNA methylthiotransferase MiaB) (tRNA-i(6)A37 methylthiotransferase)	tRNA methylthiolation [GO:0035600]
BSU11500	-0.0381236	0.0239035	spxA yjbD BSU11500	Regulatory protein Spx	negative regulation of transcription, DNA-templated [GO:0045892]
BSU25000	-0.0366592	0.0010326	yqgF BSU25000	Uncharacterized protein YqgF	cell wall organization [GO:0071555]; peptidoglycan biosynthetic process [GO:0009252]; regulation of cell shape [GO:0008360]
BSU15160	-0.0363892	0.00862648	pbpB BSU15160	Penicillin-binding protein 2B (PBP-2B) (Penicillin-binding protein B)	cell cycle [GO:0007049]; cell division [GO:0051301]; cell wall organization [GO:0071555]; peptidoglycan biosynthetic process [GO:0009252]; regulation of cell shape [GO:0008360]; response to antibiotic [GO:0046677]; sporulation resulting in formation of a cellular spore [GO:0030435]
BSU36850	-0.0363767	1.17021e-05	atpF BSU36850	ATP synthase subunit b (ATP synthase F(0) sector subunit b) (ATPase subunit I) (F-type ATPase subunit b) (F-ATPase subunit b)	ATP synthesis coupled proton transport [GO:0015986]
BSU00060	-0.0351761	0.000180972	gyrB novA BSU00060	DNA gyrase subunit B (EC 5.6.2.2)	DNA-dependent DNA replication [GO:0006261]; DNA topological change [GO:0006265]
BSU35410	-0.0343186	0.0371515	flgK BSU35410	Flagellar hook-associated protein 1 (HAP1)	bacterial-type flagellum assembly [GO:0044780]; bacterial-type flagellum-dependent cell motility [GO:0071973]
BSU37500	-0.0340857	0.0455999	speE ywhF BSU37500	Polyamine aminopropyltransferase (Putrescine aminopropyltransferase) (PAPT) (Spermidine synthase) (SPDS) (SPDSY) (EC 2.5.1.16)	spermidine biosynthetic process [GO:0008295]
BSU00550	-0.0334396	0.00832473	mfd BSU00550	Transcription-repair-coupling factor (TRCF) (EC 3.6.4.-)	regulation of transcription, DNA-templated [GO:0006355]; transcription-coupled nucleotide-excision repair, DNA damage recognition [GO:0000716]
BSU01410	-0.0332988	2.47582e-08	rpsM BSU01410	30S ribosomal protein S13 (BS14)	translation [GO:0006412]
BSU38170	-0.0332413	0.00340884	qoxA BSU38170 ipa-37d	Quinol oxidase subunit 2 (EC 1.10.3.-) (Oxidase aa(3)-600 subunit 2) (Quinol oxidase aa3-600, subunit QoxA) (Quinol oxidase polypeptide II)	ATP synthesis coupled electron transport [GO:0042773]
BSU23500	-0.0331674	0.0171483	drm yqkN BSU23500	Phosphopentomutase (EC 5.4.2.7) (Phosphodeoxyribomutase)	5-phosphoribose 1-diphosphate biosynthetic process [GO:0006015]; cellular metabolic compound salvage [GO:0043094]; deoxyribonucleotide catabolic process [GO:0009264]
BSU25510	-0.0327087	0.0134865	lepA yqeQ yqxB BSU25510	Elongation factor 4 (EF-4) (EC 3.6.5.n1) (Ribosomal back-translocase LepA)	positive regulation of translation [GO:0045727]
BSU35520	-0.0323039	0.0229575	tagV yvhJ BSU35520	Polyisoprenyl-teichoic acid--peptidoglycan teichoic acid transferase TagV (EC 2.7.8.-)	cell wall organization [GO:0071555]
BSU22450	-0.0314202	0.0151269	cca papS ypjI BSU22450	CCA-adding enzyme (EC 2.7.7.72) (CCA tRNA nucleotidyltransferase) (tRNA CCA-pyrophosphorylase) (tRNA adenylyl-/cytidylyl- transferase) (tRNA nucleotidyltransferase) (tRNA-NT)	RNA repair [GO:0042245]; tRNA 3'-terminal CCA addition [GO:0001680]
BSU37160	-0.0307195	0.000483915	rpoE BSU37160	DNA-directed RNA polymerase subunit delta (RNAP delta factor)	regulation of transcription, DNA-templated [GO:0006355]; transcription, DNA-templated [GO:0006351]
BSU00680	-0.0291829	0.0193985	hprT hpt BSU00680	Hypoxanthine-guanine phosphoribosyltransferase (HGPRT) (HGPRTase) (EC 2.4.2.8)	adenine salvage [GO:0006168]; GMP salvage [GO:0032263]; guanine salvage [GO:0006178]; hypoxanthine metabolic process [GO:0046100]; IMP salvage [GO:0032264]; purine ribonucleoside salvage [GO:0006166]
BSU29790	-0.0286912	0.0312245	murC ytxF BSU29790	UDP-N-acetylmuramate--L-alanine ligase (EC 6.3.2.8) (UDP-N-acetylmuramoyl-L-alanine synthetase)	cell cycle [GO:0007049]; cell division [GO:0051301]; cell wall organization [GO:0071555]; peptidoglycan biosynthetic process [GO:0009252]; regulation of cell shape [GO:0008360]
BSU29670	-0.0278648	0.0237338	tyrS1 BSU29670	Tyrosine--tRNA ligase 1 (EC 6.1.1.1) (Tyrosyl-tRNA synthetase 1) (TyrRS 1)	tRNA aminoacylation [GO:0043039]; tyrosyl-tRNA aminoacylation [GO:0006437]
BSU09300	-0.0275013	0.0109561	glpD BSU09300	Aerobic glycerol-3-phosphate dehydrogenase (EC 1.1.5.3)	glycerol-3-phosphate catabolic process [GO:0046168]; glycerol catabolic process [GO:0019563]
BSU06030	-0.0274903	0.00611098	groL groEL mopA BSU06030	60 kDa chaperonin (GroEL protein) (Protein Cpn60) (Stress protein H5)	'de novo' protein folding [GO:0006458]; protein refolding [GO:0042026]
BSU01760	-0.0273606	0.00256379	cdaR ybbR BSU01760	CdaA regulatory protein CdaR (YbbR-like domain-containing protein YbbR) (c-di-AMP synthase A regulator)	positive regulation of adenylate cyclase activity [GO:0045762]
BSU15890	-0.0266848	0.0246068	plsX ylpD BSU15890	Phosphate acyltransferase (EC 2.3.1.274) (Acyl-ACP phosphotransacylase) (Acyl-[acyl-carrier-protein]--phosphate acyltransferase) (Phosphate-acyl-ACP acyltransferase)	fatty acid biosynthetic process [GO:0006633]; phospholipid biosynthetic process [GO:0008654]
BSU38500	-0.0249109	0.00680055	dltA dae BSU38500 ipa-5r	D-alanine--D-alanyl carrier protein ligase (DCL) (EC 6.2.1.54) (D-alanine--poly(phosphoribitol) ligase subunit 1) (D-alanine-activating enzyme) (DAE)	lipoteichoic acid biosynthetic process [GO:0070395]
BSU15940	-0.0245305	0.00996265	smc ylqA BSU15940	Chromosome partition protein Smc	chromosome condensation [GO:0030261]; DNA replication [GO:0006260]; sister chromatid cohesion [GO:0007062]
BSU04580	-0.024323	0.0417035	cshA ydbR BSU04580	DEAD-box ATP-dependent RNA helicase CshA (EC 3.6.4.13)	response to cold [GO:0009409]; ribosomal large subunit assembly [GO:0000027]; RNA catabolic process [GO:0006401]; RNA secondary structure unwinding [GO:0010501]
BSU28170	-0.0237992	0.0280106	hemA BSU28170	Glutamyl-tRNA reductase (GluTR) (EC 1.2.1.70)	protoporphyrinogen IX biosynthetic process [GO:0006782]
BSU28860	-0.0233077	7.18372e-05	rpmI BSU28860	50S ribosomal protein L35	translation [GO:0006412]
BSU00690	-0.0232703	8.1567e-05	ftsH BSU00690	ATP-dependent zinc metalloprotease FtsH (EC 3.4.24.-) (Cell division protease FtsH)	cell cycle [GO:0007049]; cell division [GO:0051301]; protein catabolic process [GO:0030163]; proteolysis [GO:0006508]; sporulation [GO:0043934]
BSU00070	-0.0220098	0.000366762	gyrA cafB nalA BSU00070	DNA gyrase subunit A (EC 5.6.2.2)	DNA-dependent DNA replication [GO:0006261]; DNA topological change [GO:0006265]
BSU01100	-0.0213058	8.58568e-07	rpsL fun strA BSU01100	30S ribosomal protein S12 (BS12)	response to antibiotic [GO:0046677]; translation [GO:0006412]
BSU00380	-0.0177628	0.020957	metG metS BSU00380	Methionine--tRNA ligase (EC 6.1.1.10) (Methionyl-tRNA synthetase) (MetRS)	methionyl-tRNA aminoacylation [GO:0006431]
BSU01110	-0.0171941	0.0254996	rpsG BSU01110	30S ribosomal protein S7 (BS7)	ribosomal small subunit assembly [GO:0000028]; translation [GO:0006412]
BSU16490	-0.0169601	0.0308524	rpsB BSU16490	30S ribosomal protein S2 (BS1) (Vegetative protein 209) (VEG209)	translation [GO:0006412]
BSU00610	-0.0157031	0.00298109	yabQ BSU00610	Spore protein YabQ	sporulation resulting in formation of a cellular spore [GO:0030435]
BSU28220	-0.0155181	9.81931e-11	clpX BSU28220	ATP-dependent Clp protease ATP-binding subunit ClpX	cell division [GO:0051301]; protein catabolic process [GO:0030163]; protein folding [GO:0006457]; proteolysis [GO:0006508]
BSU01020	-0.0139646	0.0319072	rplK relC tsp6 BSU01020	50S ribosomal protein L11 (BL11)	response to antibiotic [GO:0046677]; ribosomal large subunit assembly [GO:0000027]; translation [GO:0006412]
BSU01130	-0.0130832	3.95332e-05	tuf tufA BSU01130	Elongation factor Tu (EF-Tu) (P-40)	translational elongation [GO:0006414]
BSU16500	-0.0117312	0.0285211	tsf BSU16500	Elongation factor Ts (EF-Ts)	translational elongation [GO:0006414]
BSU01490	-0.0112823	0.021482	rplM BSU01490	50S ribosomal protein L13	negative regulation of translation [GO:0017148]; translation [GO:0006412]
BSU03480	-0.0112269	0.0305372	srfAA srfA srfA1 BSU03480	Surfactin synthase subunit 1	antibiotic biosynthetic process [GO:0017000]; sporulation resulting in formation of a cellular spore [GO:0030435]
BSU29610	-0.0102779	0.00340884	ezrA ytwP BSU29610	Septation ring formation regulator EzrA	division septum assembly [GO:0000917]; positive regulation of cell division [GO:0051781]; septin ring assembly [GO:0000921]
BSU36840	-0.00522271	0.0308524	atpH BSU36840	ATP synthase subunit delta (ATP synthase F(1) sector subunit delta) (F-type ATPase subunit delta) (F-ATPase subunit delta)	ATP synthesis coupled proton transport [GO:0015986]
