## Supplementary material for "RNA degradation analysis reveals ribosome dynamics in complex microbiome samples": Table S5

### Sheet: Studied taxa
Superkingdom	NR	Phylum	Class	Order	Family	Genus	Species	Strain current name	Accession
Bacteria	PVC group	Verrucomicrobia	Verrucomicrobiae	Verrucomicrobiales	Akkermansiaceae	Akkermansia	Akkermansia muciniphila	Akkermansia muciniphila ATCC BAA-835	GCF_000020225.1
Bacteria	FCB group; Bacteroidetes/Chlorobi group	Bacteroidetes	Bacteroidia	Bacteroidales	Rikenellaceae	Alistipes	Alistipes finegoldii	Alistipes finegoldii DSM 17242	GCF_000265365.1
Bacteria	FCB group; Bacteroidetes/Chlorobi group	Bacteroidetes	Bacteroidia	Bacteroidales	Rikenellaceae	Alistipes	Alistipes obesi	Alistipes obesi	GCF_000311925.1
Bacteria	FCB group; Bacteroidetes/Chlorobi group	Bacteroidetes	Bacteroidia	Bacteroidales	Rikenellaceae	Alistipes	Alistipes putredinis	Alistipes putredinis DSM 17216	GCF_000154465.1
Bacteria	FCB group; Bacteroidetes/Chlorobi group	Bacteroidetes	Bacteroidia	Bacteroidales	Rikenellaceae	Alistipes	Alistipes shahii	Alistipes shahii WAL 8301	GCF_000210575.1
Bacteria	Terrabacteriagroup	Firmicutes	Clostridia	Clostridiales	Lachnospiraceae	Anaerobutyricum	Anaerobutyricum hallii	Anaerobutyricum hallii DSM 3353	GCF_000173975.1
Bacteria	Terrabacteriagroup	Actinobacteria	Coriobacteriia	Coriobacteriales	Atopobiaceae	Atopobium	Atopobium vaginae	Atopobium vaginae DSM 15829	GCF_000159235.2
Bacteria	Terrabacteriagroup	Firmicutes	Bacilli	Bacillales	Bacillaceae	Bacillus	Bacillus amyloliquefaciens	Bacillus amyloliquefaciens DSM 7 = ATCC 23350	GCF_000196735.1
Bacteria	Terrabacteriagroup	Firmicutes	Bacilli	Bacillales	Bacillaceae	Bacillus	Bacillus subtilis	Bacillus subtilis subsp. subtilis str. 168	GCF_000009045.1
Bacteria	Terrabacteriagroup	Firmicutes	Bacilli	Bacillales	Bacillaceae	Bacillus	Bacillus subtilis	Bacillus subtilis subsp. subtilis str. 168	GCF_000009045.1
Bacteria	FCB group; Bacteroidetes/Chlorobi group	Bacteroidetes	Bacteroidia	Bacteroidales	Bacteroidaceae	Bacteroides	Bacteroides caccae	Bacteroides caccae	GCF_002222615.2
Bacteria	FCB group; Bacteroidetes/Chlorobi group	Bacteroidetes	Bacteroidia	Bacteroidales	Bacteroidaceae	Bacteroides	Bacteroides cellulosilyticus	Bacteroides cellulosilyticus	GCF_001318345.1
Bacteria	FCB group; Bacteroidetes/Chlorobi group	Bacteroidetes	Bacteroidia	Bacteroidales	Bacteroidaceae	Bacteroides	Bacteroides coprocola	Bacteroides coprocola DSM 17136	GCF_000154845.1
Bacteria	FCB group; Bacteroidetes/Chlorobi group	Bacteroidetes	Bacteroidia	Bacteroidales	Bacteroidaceae	Bacteroides	Bacteroides coprophilus	Bacteroides coprophilus DSM 18228 = JCM 13818	GCF_000157915.1
Bacteria	FCB group; Bacteroidetes/Chlorobi group	Bacteroidetes	Bacteroidia	Bacteroidales	Bacteroidaceae	Bacteroides	Bacteroides faecichinchillae	Bacteroides faecichinchillae JCM 17102	GCF_000614145.1
Bacteria	FCB group; Bacteroidetes/Chlorobi group	Bacteroidetes	Bacteroidia	Bacteroidales	Bacteroidaceae	Bacteroides	Bacteroides fluxus	Bacteroides fluxus YIT 12057	GCF_000195635.1
Bacteria	FCB group; Bacteroidetes/Chlorobi group	Bacteroidetes	Bacteroidia	Bacteroidales	Bacteroidaceae	Bacteroides	Bacteroides fragilis	Bacteroides fragilis YCH46	GCF_000009925.1
Bacteria	FCB group; Bacteroidetes/Chlorobi group	Bacteroidetes	Bacteroidia	Bacteroidales	Bacteroidaceae	Bacteroides	Bacteroides ovatus	Bacteroides ovatus	GCF_001314995.1
Bacteria	FCB group; Bacteroidetes/Chlorobi group	Bacteroidetes	Bacteroidia	Bacteroidales	Bacteroidaceae	Bacteroides	Bacteroides plebeius	Bacteroides plebeius DSM 17135	GCF_000187895.1
Bacteria	FCB group; Bacteroidetes/Chlorobi group	Bacteroidetes	Bacteroidia	Bacteroidales	Bacteroidaceae	Bacteroides	Bacteroides salanitronis	Bacteroides salanitronis DSM 18170	GCF_000190575.1
Bacteria	FCB group; Bacteroidetes/Chlorobi group	Bacteroidetes	Bacteroidia	Bacteroidales	Bacteroidaceae	Bacteroides	Bacteroides salyersiae	Bacteroides salyersiae WAL 10018 = DSM 18765 = JCM 12988	GCF_000381365.1
Bacteria	FCB group; Bacteroidetes/Chlorobi group	Bacteroidetes	Bacteroidia	Bacteroidales	Bacteroidaceae	Bacteroides	Bacteroides stercoris	Bacteroides stercoris ATCC 43183	GCF_000154525.1
Bacteria	FCB group; Bacteroidetes/Chlorobi group	Bacteroidetes	Bacteroidia	Bacteroidales	Bacteroidaceae	Bacteroides	Bacteroides thetaiotaomicron	Bacteroides thetaiotaomicron VPI-5482	GCF_000011065.1
Bacteria	FCB group; Bacteroidetes/Chlorobi group	Bacteroidetes	Bacteroidia	Bacteroidales	Bacteroidaceae	Bacteroides	Bacteroides uniformis	Bacteroides uniformis ATCC 8492	GCF_000154205.1
Bacteria	-	Proteobacteria	Deltaproteobacteria	Desulfovibrionales	Desulfovibrionaceae	Bilophila	Bilophila wadsworthia	Bilophila wadsworthia ATCC 49260	GCF_000701705.1
Bacteria	-	Proteobacteria	Alphaproteobacteria	Caulobacterales	Caulobacteraceae	Caulobacter	Caulobacter vibrioides	Caulobacter vibrioides CB15	GCF_000006905.1
Bacteria	Terrabacteriagroup	Firmicutes	Clostridia	Clostridiales	Clostridiaceae	Clostridium	Clostridium phoceensis	Clostridium phoceensis	GCF_001244495.1
Bacteria	Terrabacteriagroup	Actinobacteria	Coriobacteriia	Coriobacteriales	Coriobacteriaceae	Collinsella	Collinsella aerofaciens	Collinsella aerofaciens ATCC 25986	GCF_000169035.1
Bacteria	FCB group; Bacteroidetes/Chlorobi group	Bacteroidetes	Bacteroidia	Bacteroidales	Bacteroidaceae	Coprobacter	Coprobacter fastidiosus	Coprobacter fastidiosus NSB1	GCF_000473955.1
Bacteria	Terrabacteriagroup	Firmicutes	Clostridia	Clostridiales	Lachnospiraceae	Coprococcus	Coprococcus comes	Coprococcus comes ATCC 27758	GCF_000155875.1
Bacteria	FCB group; Bacteroidetes/Chlorobi group	Bacteroidetes	Bacteroidia	Bacteroidales	Odoribacteraceae	Culturomica	Culturomica massiliensis	Culturomica massiliensis	GCF_900091655.1
Bacteria	-	Proteobacteria	Deltaproteobacteria	Desulfovibrionales	Desulfovibrionaceae	Desulfovibrio	Desulfovibrio fairfieldensis	Desulfovibrio fairfieldensis	GCF_001553605.1
Bacteria	Terrabacteriagroup	Firmicutes	Clostridia	Clostridiales	Lachnospiraceae	Dorea	Dorea formicigenerans	Dorea formicigenerans ATCC 27755	GCF_000169235.1
Bacteria	Terrabacteriagroup	Firmicutes	Clostridia	Clostridiales	Lachnospiraceae	Dorea	Dorea longicatena	Dorea longicatena DSM 13814	GCF_000154065.1
Bacteria	Terrabacteriagroup	Firmicutes	Bacilli	Lactobacillales	Enterococcaceae	Enterococcus	Enterococcus faecalis	Enterococcus faecalis V583	GCF_000007785.1
Bacteria	Terrabacteriagroup	Firmicutes	Erysipelotrichia	Erysipelotrichales	Erysipelotrichaceae	Erysipelatoclostridium	[Clostridium] innocuum	[Clostridium] innocuum 2959	GCF_000371425.1
Bacteria	Terrabacteriagroup	Firmicutes	Erysipelotrichia	Erysipelotrichales	Erysipelotrichaceae	Erysipelatoclostridium	[Clostridium] saccharogumia	[Clostridium] saccharogumia DSM 17460	GCF_000686665.1
Bacteria	-	Proteobacteria	Gammaproteobacteria	Enterobacterales	Enterobacteriaceae	Escherichia	Escherichia coli	Escherichia coli str. K-12 substr. MG1655	GCF_000005845.2
Bacteria	-	Proteobacteria	Gammaproteobacteria	Enterobacterales	Enterobacteriaceae	Escherichia	Escherichia coli	Escherichia coli str. K-12 substr. MG1655	GCF_000005845.2
Bacteria	Terrabacteriagroup	Firmicutes	Clostridia	Clostridiales	Eubacteriaceae	Eubacterium	Eubacterium ventriosum	Eubacterium ventriosum ATCC 27560	GCF_000153885.1
Bacteria	Terrabacteriagroup	Firmicutes	Clostridia	Clostridiales	Ruminococcaceae	Faecalibacterium	Faecalibacterium prausnitzii	Faecalibacterium prausnitzii A2-165	GCF_000162015.1
Bacteria	FCB group; Bacteroidetes/Chlorobi group	Bacteroidetes	Flavobacteriia	Flavobacteriales	Flavobacteriaceae	Flavobacterium	Flavobacterium johnsoniae	Flavobacterium johnsoniae UW101	GCF_000016645.1
Bacteria	FCB group; Bacteroidetes/Chlorobi group	Bacteroidetes	Flavobacteriia	Flavobacteriales	Flavobacteriaceae	Flavobacterium	Flavobacterium saccharophilum	Flavobacterium saccharophilum	GCF_900142735.1
Bacteria	Terrabacteriagroup	Firmicutes	Clostridia	Clostridiales	Lachnospiraceae	Fusicatenibacter	Fusicatenibacter saccharivorans	Fusicatenibacter saccharivorans	GCF_001405555.1
Bacteria	Terrabacteriagroup	Actinobacteria	Actinobacteria	Bifidobacteriales	Bifidobacteriaceae	Gardnerella	Gardnerella vaginalis	Gardnerella vaginalis 409-05	GCF_000025205.1
Bacteria	Terrabacteriagroup;Cyanobacteria/Melainabacteriagroup	Cyanobacteria	-	Synechococcales	Merismopediaceae	Geminocystis	unclassified Synechocystis	Synechocystis sp. PCC 6803 (cyanobacteria)	GCF_000009725.1
Bacteria	Terrabacteriagroup	Firmicutes	Clostridia	Clostridiales	Ruminococcaceae	Gemmiger	Gemmiger formicilis	Gemmiger formicilis	GCF_900167555.1
Bacteria	Terrabacteriagroup	Firmicutes	Clostridia	Clostridiales	unclassified Clostridiales	Intestinimonas	Intestinimonas butyriciproducens	Intestinimonas butyriciproducens	GCF_001454945.1
Bacteria	Terrabacteriagroup	Firmicutes	Bacilli	Lactobacillales	Lactobacillaceae	Lactobacillus	Lactobacillus plantarum	Lactobacillus plantarum WCFS1	GCF_000203855.3
Bacteria	Terrabacteriagroup	Firmicutes	Bacilli	Lactobacillales	Lactobacillaceae	Lactobacillus	Lactobacillus reuteri	Lactobacillus reuteri DSM 20016	GCF_000016825.1
Bacteria	Terrabacteriagroup	Firmicutes	Bacilli	Lactobacillales	Lactobacillaceae	Lactobacillus	Lactobacillus crispatus	Lactobacillus crispatus ST1	GCF_000091765.1
Bacteria	Terrabacteriagroup	Firmicutes	Bacilli	Lactobacillales	Lactobacillaceae	Lactobacillus	Lactobacillus iners	Lactobacillus iners DSM 13335	GCF_000160875.1
Bacteria	Terrabacteriagroup	Firmicutes	Bacilli	Lactobacillales	Lactobacillaceae	Lactobacillus	Lactobacillus fermentum	Lactobacillus fermentum IFO 3956	GCF_000010145.1
Bacteria	Terrabacteriagroup	Firmicutes	Bacilli	Lactobacillales	Streptococcaceae	Lactococcus	Lactococcus lactis	Lactococcus lactis subsp. lactis Il140	GCF_000006865.1
Bacteria	PVC group	Verrucomicrobia	Opitutae	Opitutales	Opitutaceae	Lacunisphaera	Lacunisphaera limnophila	Lacunisphaera limnophila	GCF_001746835.1
Bacteria	Terrabacteriagroup	Firmicutes	Bacilli	Bacillales	Listeriaceae	Listeria	Listeria monocytogenes	Listeria monocytogenes EGD-e	GCF_000196035.1
Bacteria	FCB group; Bacteroidetes/Chlorobi group	Bacteroidetes	Bacteroidia	Bacteroidales	Bacteroidaceae	Mediterranea	Mediterranea massiliensis	Mediterranea massiliensis	GCF_900128475.1
Bacteria	Terrabacteriagroup	Firmicutes	Negativicutes	Veillonellales	Veillonellaceae	Megasphaera	Megasphaera genomosp. type_1	Megasphaera genomosp. type_1 str. 28L	GCF_000177555.1
Bacteria	Terrabacteriagroup	Actinobacteria	Actinobacteria	Micrococcales	Microbacteriaceae	Microbacterium	Microbacterium barkeri	Microbacterium barkeri 2011-R4	GCF_000299315.2
Bacteria	FCB group; Bacteroidetes/Chlorobi group	Bacteroidetes	Sphingobacteriia	Sphingobacteriales	Sphingobacteriaceae	Mucilaginibacter	Mucilaginibacter gossypiicola	Mucilaginibacter gossypiicola	GCF_900110105.1
Bacteria	FCB group; Bacteroidetes/Chlorobi group	Bacteroidetes	Bacteroidia	Bacteroidales	Odoribacteraceae	Odoribacter	Odoribacter splanchnicus	Odoribacter splanchnicus DSM 20712	GCF_000190535.1
Bacteria	FCB group; Bacteroidetes/Chlorobi group	Bacteroidetes	Bacteroidia	Bacteroidales	Tannerellaceae	Parabacteroides	Parabacteroides distasonis	Parabacteroides distasonis ATCC 8503	GCF_000012845.1
Bacteria	FCB group; Bacteroidetes/Chlorobi group	Bacteroidetes	Bacteroidia	Bacteroidales	Tannerellaceae	Parabacteroides	Parabacteroides goldsteinii	Parabacteroides goldsteinii DSM 19448 = WAL 12034	GCF_000969835.1
Bacteria	FCB group; Bacteroidetes/Chlorobi group	Bacteroidetes	Bacteroidia	Bacteroidales	Prevotellaceae	Prevotella	Prevotella amnii	Prevotella amnii DSM 23384 = JCM 14753	GCF_000378745.1
Bacteria	FCB group; Bacteroidetes/Chlorobi group	Bacteroidetes	Bacteroidia	Bacteroidales	Prevotellaceae	Prevotella	Prevotella bivia	Prevotella bivia DSM 20514	GCF_000262545.1
Bacteria	FCB group; Bacteroidetes/Chlorobi group	Bacteroidetes	Bacteroidia	Bacteroidales	Prevotellaceae	Prevotella	Prevotella buccalis	Prevotella buccalis ATCC 35310	GCF_000177075.1
Bacteria	FCB group; Bacteroidetes/Chlorobi group	Bacteroidetes	Bacteroidia	Bacteroidales	Prevotellaceae	Prevotella	Prevotella timonensis	Prevotella timonensis 4401737 = DSM 22865 = JCM 15640	GCF_000455445.1
Bacteria	-	Proteobacteria	Gammaproteobacteria	Pseudomonadales	Pseudomonadaceae	Pseudomonas	Pseudomonas fluorescens	Pseudomonas fluorescens F113	GCF_000237065.1
Bacteria	-	Proteobacteria	Gammaproteobacteria	Pseudomonadales	Pseudomonadaceae	Pseudomonas	Pseudomonas protegens	Pseudomonas protegens CHA0	GCF_000397205.1
Bacteria	-	Proteobacteria	Gammaproteobacteria	Pseudomonadales	Pseudomonadaceae	Pseudomonas;	Pseudomonas aeruginosa	Pseudomonas aeruginosa PAO1	GCF_000006765.1
Bacteria	-	Proteobacteria	Gammaproteobacteria	Xanthomonadales	Rhodanobacteraceae	Rhodanobacter	Rhodanobacter fulvus	Rhodanobacter fulvus Jip2	GCF_000264315.1
Bacteria	Terrabacteriagroup	Firmicutes	Clostridia	Clostridiales	Peptostreptococcaceae	Romboutsia	Romboutsia timonensis	Romboutsia timonensis	GCF_900106845.1
Bacteria	Terrabacteriagroup	Firmicutes	Clostridia	Clostridiales	Lachnospiraceae	Roseburia	Roseburia hominis	Roseburia hominis A2-183	GCF_000225345.1
Bacteria	Terrabacteriagroup	Firmicutes	Clostridia	Clostridiales	Lachnospiraceae	Roseburia	Roseburia inulinivorans	Roseburia inulinivorans DSM 16841	GCF_000174195.1
Bacteria	Terrabacteriagroup	Firmicutes	Clostridia	Clostridiales	Ruminococcaceae	Ruthenibacterium	Ruthenibacterium lactatiformans	Ruthenibacterium lactatiformans	GCF_000949455.1
Bacteria	-	Proteobacteria	Gammaproteobacteria	Enterobacterales	Enterobacteriaceae	Salmonella	Salmonella enterica	Salmonella enterica subsp. enterica serovar Typhimurium str. LT2	GCF_000006945.2
Bacteria	-	Fusobacteria	Fusobacteriia	Fusobacteriales	Leptotrichiaceae	Sneathia	Sneathia sanguinegens	Sneathia sanguinegens	GCF_001517935.1
Bacteria	Terrabacteriagroup	Firmicutes	Bacilli	Bacillales	Staphylococcaceae	Staphylococcus	Staphylococcus aureus	Staphylococcus aureus subsp. aureus NCTC 8325	GCF_000013425.1
Bacteria	Terrabacteriagroup	Firmicutes	Bacilli	Lactobacillales	Streptococcaceae	Streptococcus	Streptococcus salivarius	Streptococcus salivarius	GCF_000785515.1
Bacteria	Terrabacteriagroup	Firmicutes	Bacilli	Lactobacillales	Streptococcaceae	Streptococcus	Streptococcus thermophilus	Streptococcus thermophilus JIM 8232	GCF_000253395.1
Bacteria	Terrabacteriagroup	Firmicutes	Clostridia	Clostridiales	Lachnospiraceae	unclassified Lachnospiraceae	[Eubacterium] rectale	[Eubacterium] rectale ATCC 33656	GCF_000020605.1
Bacteria	Terrabacteriagroup	Firmicutes	Clostridia	Clostridiales	Ruminococcaceae	unclassified Ruminococcaceae	[Eubacterium] siraeum	[Eubacterium] siraeum DSM 15702	GCF_000382085.1
Bacteria	Terrabacteriagroup	Tenericutes	Mollicutes	Mycoplasmatales	Mycoplasmataceae	Ureaplasma	Ureaplasma parvum	Ureaplasma parvum serovar 3 str. ATCC 27815	GCF_000019345.1
